# GapMind: Automated annotation of amino acid biosynthesis

**DOI:** 10.1101/741918

**Authors:** Morgan Price, Adam M. Deutschbauer, Adam P. Arkin

## Abstract

GapMind is a web-based tool for annotating amino acid biosynthesis in bacteria and archaea (http://papers.genomics.lbl/gov/gaps). GapMind incorporates many variant pathways and 130 different reactions, and it analyzes a genome in just 15 seconds. To avoid error-prone “transitive” annotations, GapMind relies primarily on a database of experimentally-characterized proteins. GapMind correctly handles fusion proteins and split proteins, which often cause errors for “best hit” approaches. To improve GapMind’s coverage, we examined genetic data from 35 bacteria that grow in minimal media and we filled many gaps in amino acid biosynthesis pathways. For example, we identified additional genes for arginine synthesis with succinylated intermediates in *Bacteroides thetaiotaomicron* and we propose that *Dyella japonica* synthesizes tyrosine from phenylalanine. Nevertheless, for many bacteria and archaea that grow in minimal media, genes for some steps still cannot be identified. If a potential gap in the genome of interest is also a gap in a related microbe that can grow in minimal media, GapMind marks the gap as “known.”
