## Supplemental tables for "GapMind: Automated annotation of amino acid biosynthesis"

### Sheet: Table S1
Bacteria that have fitness data and can grow in defined minimal media without any amino acids
The mutant libraries for Desulfovibrio vulgaris Hildenborough and for Magnetospirillum magneticum AMB-1 have not been published.
A few gaps in D. vulgaris Hildenborough are mentioned in the text or in the GapMind rules, and we thank V. V. Trotter for pre-publication access to the fitness data.
The preliminary version of GapMind did not find any gaps in M. magneticum AMB-1, so we did not actually use that fitness data for this study.
database	orgId_or_assemblyId	organism	nProteins
FitnessBrowser	acidovorax_3H11	Acidovorax sp. GW101-3H11	4964
FitnessBrowser	ANA3	Shewanella sp. ANA-3	4360
FitnessBrowser	azobra	Azospirillum brasilense Sp245	5488
FitnessBrowser	Btheta	Bacteroides thetaiotaomicron VPI-5482	4816
FitnessBrowser	Burk376	Paraburkholderia bryophila 376MFSha3.1	6555
FitnessBrowser	BFirm	Burkholderia phytofirmans PsJN	7182
FitnessBrowser	Caulo	Caulobacter crescentus NA1000	3886
FitnessBrowser	Cola	Echinicola vietnamensis KMM 6221, DSM 17526	4625
FitnessBrowser	Cup4G11	Cupriavidus basilensis 4G11	7358
FitnessBrowser	Dino	Dinoroseobacter shibae DFL-12	4192
FitnessBrowser	Dyella79	Dyella japonica UNC79MFTsu3.2	4330
FitnessBrowser	HerbieS	Herbaspirillum seropedicae SmR1	4715
FitnessBrowser	Keio	Escherichia coli BW25113	4146
FitnessBrowser	Korea	Sphingomonas koreensis DSMZ 15582	4149
FitnessBrowser	Koxy	Klebsiella michiganensis M5al	5309
FitnessBrowser	Marino	Marinobacter adhaerens HP15	4410
FitnessBrowser	Miya	Desulfovibrio vulgaris Miyazaki F	3180
FitnessBrowser	MR1	Shewanella oneidensis MR-1	4467
FitnessBrowser	Pedo557	Pedobacter sp. GW460-11-11-14-LB5	4964
FitnessBrowser	Phaeo	Phaeobacter inhibens BS107	3875
FitnessBrowser	PS	Dechlorosoma suillum PS	3443
FitnessBrowser	pseudo1_N1B4	Pseudomonas fluorescens FW300-N1B4	5972
FitnessBrowser	pseudo3_N2E3	Pseudomonas fluorescens FW300-N2E3	5766
FitnessBrowser	pseudo5_N2C3_1	Pseudomonas fluorescens FW300-N2C3	6000
FitnessBrowser	pseudo6_N2E2	Pseudomonas fluorescens FW300-N2E2	6094
FitnessBrowser	pseudo13_GW456_L13	Pseudomonas fluorescens GW456-L13	5152
FitnessBrowser	psRCH2	Pseudomonas stutzeri RCH2	4265
FitnessBrowser	Putida	Pseudomonas putida KT2440	5563
FitnessBrowser	PV4	Shewanella loihica PV-4	3859
FitnessBrowser	SB2B	Shewanella amazonensis SB2B	3645
FitnessBrowser	Smeli	Sinorhizobium meliloti 1021	6218
FitnessBrowser	SynE	Synechococcus elongatus PCC 7942	2669
FitnessBrowser	WCS417	Pseudomonas simiae WCS417	5506
MicrobesOnline	882	Desulfovibrio vulgaris Hildenborough	3399
NCBI	GCF_000009985.1	Magnetospirillum magneticum AMB-1	4448

### Sheet: Table S2
Proteins that we linked to steps using genetic data.
organism	locus_tag	class	pathway	step	phenotype	comment	orgId	locusId	UniProt_accession	UniProt_entry	UniProt_organism	UniProt_description
Acidovorax sp. GW101-3H11	Ac3H11_2452	diverged	met	metZ	auxotroph	This is quite diverged from any characterized protein and is required for amino acid biosynthesis. This organism seems to have succinylated intermediates for homocysteine synthesis (Ac3H11_4277 is quite similar to METXS_COMTK and is cofit with this gene). Alternatively, this protein could be a methinine gamma-lyase, but that is not consistent with its phenotypes.	acidovorax_3H11	Ac3H11_2452	A0A165KUI5	A0A165KUI5_9BURK	Acidovorax sp. GW101-3H11	Uncharacterized protein
Azospirillum brasilense Sp245	AZOBR_RS07450	diverged	trp	IGPS	auxotroph		azobra	AZOBR_RS07450	G8AL05	G8AL05_AZOBR	Azospirillum brasilense Sp245	Indole-3-glycerol phosphate synthase (IGPS) (EC 4.1.1.48)
Bacteroides thetaiotaomicron VPI-5482	BT0528	diverged	trp	PRAI	auxotroph		Btheta	350056	Q8AAD7	Q8AAD7_BACTN	Bacteroides thetaiotaomicron (strain ATCC 29148 / DSM 2079 / NCTC 10582 / E50 / VPI-5482)	N-(5'-phosphoribosyl)anthranilate isomerase (PRAI) (EC 5.3.1.24)
Bacteroides thetaiotaomicron VPI-5482	BT0529	diverged	trp	IGPS	auxotroph		Btheta	350057	Q8AAD6	TRPC_BACTN	Bacteroides thetaiotaomicron (strain ATCC 29148 / DSM 2079 / NCTC 10582 / E50 / VPI-5482)	Indole-3-glycerol phosphate synthase (IGPS) (EC 4.1.1.48)
Bacteroides thetaiotaomicron VPI-5482	BT0531	diverged	trp	trpD_1	auxotroph		Btheta	350059	Q8AAD4	Q8AAD4_BACTN	Bacteroides thetaiotaomicron (strain ATCC 29148 / DSM 2079 / NCTC 10582 / E50 / VPI-5482)	Anthranilate synthase component II
Bacteroides thetaiotaomicron VPI-5482	BT0532	diverged	trp	trpE	auxotroph		Btheta	350060	Q8AAD3	Q8AAD3_BACTN	Bacteroides thetaiotaomicron (strain ATCC 29148 / DSM 2079 / NCTC 10582 / E50 / VPI-5482)	Anthranilate synthase component I
Bacteroides thetaiotaomicron VPI-5482	BT2403	diverged	met	hom	auxotroph		Btheta	351931	Q8A541	Q8A541_BACTN	Bacteroides thetaiotaomicron (strain ATCC 29148 / DSM 2079 / NCTC 10582 / E50 / VPI-5482)	Aspartokinase/homoserine dehydrogenase
Bacteroides thetaiotaomicron VPI-5482	BT2403	diverged	thr	hom	auxotroph		Btheta	351931	Q8A541	Q8A541_BACTN	Bacteroides thetaiotaomicron (strain ATCC 29148 / DSM 2079 / NCTC 10582 / E50 / VPI-5482)	Aspartokinase/homoserine dehydrogenase
Bacteroides thetaiotaomicron VPI-5482	BT3393	diverged	chorismate	aroL	nearly essential?	This gene was not identified as essential by the automated analysis, but insertions within the gene are low abundance and probably sick, and similar proteins in other Bacteroidetes are essential.	Btheta	352920	Q8A2B2	AROK_BACTN	Bacteroides thetaiotaomicron (strain ATCC 29148 / DSM 2079 / NCTC 10582 / E50 / VPI-5482)	Shikimate kinase (SK) (EC 2.7.1.71)
Bacteroides thetaiotaomicron VPI-5482	BT3549	novel	arg	argE'B	auxotroph	N-succinylcitrulline desuccinylase	Btheta	353076	Q8A1V9	Q8A1V9_BACTN	Bacteroides thetaiotaomicron (strain ATCC 29148 / DSM 2079 / NCTC 10582 / E50 / VPI-5482)	Acetylornithine deacetylase
Bacteroides thetaiotaomicron VPI-5482	BT3758	novel	arg	argD'B	auxotroph	N-succinylornithine aminotransferase	Btheta	353284	Q8A1A8	Q8A1A8_BACTN	Bacteroides thetaiotaomicron (strain ATCC 29148 / DSM 2079 / NCTC 10582 / E50 / VPI-5482)	Acetylornithine aminotransferase
Bacteroides thetaiotaomicron VPI-5482	BT3760	diverged	arg	argG	auxotroph		Btheta	353286	Q8A1A6	Q8A1A6_BACTN	Bacteroides thetaiotaomicron (strain ATCC 29148 / DSM 2079 / NCTC 10582 / E50 / VPI-5482)	Argininosuccinate synthase
Bacteroides thetaiotaomicron VPI-5482	BT3761	novel	arg	argA	auxotroph	N-succinylglutamate synthase	Btheta	353287	Q8A1A5	Q8A1A5_BACTN	Bacteroides thetaiotaomicron (strain ATCC 29148 / DSM 2079 / NCTC 10582 / E50 / VPI-5482)	Uncharacterized protein
Bacteroides thetaiotaomicron VPI-5482	BT3933	ambiguous	tyr	predehyd	auxotroph	The fitness data confirms that this dehydrogenase is involved in amino acid biosynthesis, but it remains uncertain whether it acts on prephenate, arogenate, or both. Despite the original annotation, we did not detectany homology to chorismate mutase or prephenate dehydratase	Btheta	353459	Q8A0T8	Q8A0T8_BACTN	Bacteroides thetaiotaomicron (strain ATCC 29148 / DSM 2079 / NCTC 10582 / E50 / VPI-5482)	Chorismate mutase/prephenate dehydratase (TyrA)
Bacteroides thetaiotaomicron VPI-5482	BT3933	ambiguous	tyr	arodehyd	auxotroph	The fitness data confirms that this dehydrogenase is involved in amino acid biosynthesis, but it remains uncertain whether it acts on prephenate, arogenate, or both. Despite the original annotation, we did not detectany homology to chorismate mutase or prephenate dehydratase	Btheta	353459	Q8A0T8	Q8A0T8_BACTN	Bacteroides thetaiotaomicron (strain ATCC 29148 / DSM 2079 / NCTC 10582 / E50 / VPI-5482)	Chorismate mutase/prephenate dehydratase (TyrA)
Bacteroides thetaiotaomicron VPI-5482	BT3936	diverged	phe	pdehyd	auxotroph		Btheta	353462	Q8A0T5	Q8A0T5_BACTN	Bacteroides thetaiotaomicron (strain ATCC 29148 / DSM 2079 / NCTC 10582 / E50 / VPI-5482)	Prephenate dehydratase
Bacteroides thetaiotaomicron VPI-5482	BT4215	diverged	chorismate	aroE	essential		Btheta	353741	Q8A006	Q8A006_BACTN	Bacteroides thetaiotaomicron (strain ATCC 29148 / DSM 2079 / NCTC 10582 / E50 / VPI-5482)	Shikimate 5-dehydrogenase
Caulobacter crescentus NA1000	CCNA_01969	diverged	asn	aspS2	essential		Caulo	CCNA_01969	A0A0H3C7V8	A0A0H3C7V8_CAUVN	Caulobacter vibrioides (strain NA1000 / CB15N) (Caulobacter crescentus)	Aspartate--tRNA(Asp/Asn) ligase (EC 6.1.1.23) (Aspartyl-tRNA synthetase) (AspRS) (Non-discriminating aspartyl-tRNA synthetase) (ND-AspRS)
Caulobacter crescentus NA1000	CCNA_01982	diverged	gln	gltX	essential		Caulo	CCNA_01982	A0A0H3C8P5	A0A0H3C8P5_CAUVN	Caulobacter vibrioides (strain NA1000 / CB15N) (Caulobacter crescentus)	Glutamate--tRNA ligase (EC 6.1.1.17) (Glutamyl-tRNA synthetase) (GluRS)
Caulobacter crescentus NA1000	CCNA_03103	diverged	chorismate	aroL	auxotroph		Caulo	CCNA_03103	B8H331	AROK_CAUVN	Caulobacter vibrioides (strain NA1000 / CB15N) (Caulobacter crescentus)	Shikimate kinase (SK) (EC 2.7.1.71)
Caulobacter crescentus NA1000	CCNA_03659	diverged	trp	PRAI	auxotroph		Caulo	CCNA_03659	A0A0H3CC53	A0A0H3CC53_CAUVN	Caulobacter vibrioides (strain NA1000 / CB15N) (Caulobacter crescentus)	N-(5'-phosphoribosyl)anthranilate isomerase (PRAI) (EC 5.3.1.24)
Echinicola vietnamensis KMM 6221, DSM 17526	Echvi_0120	diverged	chorismate	aroG	auxotroph		Cola	Echvi_0120	L0FSZ3	L0FSZ3_ECHVK	Echinicola vietnamensis (strain DSM 17526 / LMG 23754 / KMM 6221)	3-deoxy-D-arabino-heptulosonate 7-phosphate (DAHP) synthase
Echinicola vietnamensis KMM 6221, DSM 17526	Echvi_0140	diverged	chorismate	aroL	essential		Cola	Echvi_0140	L0FT15	L0FT15_ECHVK	Echinicola vietnamensis (strain DSM 17526 / LMG 23754 / KMM 6221)	Shikimate kinase (SK) (EC 2.7.1.71)
Echinicola vietnamensis KMM 6221, DSM 17526	Echvi_2395	diverged	lys	dapB	essential		Cola	Echvi_2395	L0G028	L0G028_ECHVK	Echinicola vietnamensis (strain DSM 17526 / LMG 23754 / KMM 6221)	Dihydrodipicolinate reductase
Echinicola vietnamensis KMM 6221, DSM 17526	Echvi_2777	novel	ser	serB	auxotroph	This is a fusion of SerA to a diverged SerB, hence the original annotation as phosphoglycerate dehydrogenase (SerA) only. There is no other good candidate for the SerB activity.	Cola	Echvi_2777	L0G228	L0G228_ECHVK	Echinicola vietnamensis (strain DSM 17526 / LMG 23754 / KMM 6221)	D-3-phosphoglycerate dehydrogenase (EC 1.1.1.399) (EC 1.1.1.95)
Echinicola vietnamensis KMM 6221, DSM 17526	Echvi_3833	diverged	leu	leuA	auxotroph	By homology, this protein could be leuA for leucine biosynthesis or cimA for isoleucine synthesis. Mutants in this gene are rescued by the addition of leucine, which implies that it is leuA.	Cola	Echvi_3833	L0G5E1	L0G5E1_ECHVK	Echinicola vietnamensis (strain DSM 17526 / LMG 23754 / KMM 6221)	Isopropylmalate/homocitrate/citramalate synthase
Echinicola vietnamensis KMM 6221, DSM 17526	Echvi_3845	novel	arg	argA	auxotroph	N-succinylglutamate synthase	Cola	Echvi_3845	L0G3H4	L0G3H4_ECHVK	Echinicola vietnamensis (strain DSM 17526 / LMG 23754 / KMM 6221)	Acetyltransferase, N-acetylglutamate synthase
Echinicola vietnamensis KMM 6221, DSM 17526	Echvi_3848	novel	arg	argD'B	auxotroph	N-succinylornithine aminotransferase	Cola	Echvi_3848	L0G5F2	L0G5F2_ECHVK	Echinicola vietnamensis (strain DSM 17526 / LMG 23754 / KMM 6221)	Ornithine/acetylornithine aminotransferase
Echinicola vietnamensis KMM 6221, DSM 17526	Echvi_3849	novel	arg	argF'B	auxotroph	N-succinylornithine carbamoyltransferase	Cola	Echvi_3849	L0G4Z0	L0G4Z0_ECHVK	Echinicola vietnamensis (strain DSM 17526 / LMG 23754 / KMM 6221)	Ornithine carbamoyltransferase
Echinicola vietnamensis KMM 6221, DSM 17526	Echvi_3851	novel	arg	argE'B	auxotroph	N-succinylcitrulline desuccinylase	Cola	Echvi_3851	L0G443	L0G443_ECHVK	Echinicola vietnamensis (strain DSM 17526 / LMG 23754 / KMM 6221)	Acetylornithine deacetylase/succinyldiaminopimelate desuccinylase-like deacylase
Dinoroseobacter shibae DFL-12	Dshi_2633	diverged	asn	aspS2	essential		Dino	3609247	A8LI32	SYDND_DINSH	Dinoroseobacter shibae (strain DSM 16493 / NCIMB 14021 / DFL 12)	Aspartate--tRNA(Asp/Asn) ligase (EC 6.1.1.23) (Aspartyl-tRNA synthetase) (AspRS) (Non-discriminating aspartyl-tRNA synthetase) (ND-AspRS)
Desulfovibrio vulgaris Hildenborough JW710	DVU0463	diverged	chorismate	aroA	nearly essential?	This gene was not identified as essential by the automated analysis, but insertions within the gene are at low abundance, and close homologs are essential.	DvH	209399	Q72EV5	Q72EV5_DESVH	Desulfovibrio vulgaris (strain Hildenborough / ATCC 29579 / DSM 644 / NCIMB 8303)	3-phosphoshikimate 1-carboxyvinyltransferase (EC 2.5.1.19) (5-enolpyruvylshikimate-3-phosphate synthase) (EPSP synthase) (EPSPS)
Desulfovibrio vulgaris Hildenborough JW710	DVU0464	ambiguous	tyr	arodehyd	auxotroph	The fitness data confirms that this dehydrogenase is involved in aromatic amino acid biosynthesis, but it remains uncertain whether it acts on prephenate, arogenate, or both	DvH	209400	Q72EV4	Q72EV4_DESVH	Desulfovibrio vulgaris (strain Hildenborough / ATCC 29579 / DSM 644 / NCIMB 8303)	Prephenate dehydrogenase (EC 1.3.1.12)
Desulfovibrio vulgaris Hildenborough JW710	DVU0464	ambiguous	tyr	predehyd	auxotroph	The fitness data confirms that this dehydrogenase is involved in aromatic amino acid biosynthesis, but it remains uncertain whether it acts on prephenate, arogenate, or both	DvH	209400	Q72EV4	Q72EV4_DESVH	Desulfovibrio vulgaris (strain Hildenborough / ATCC 29579 / DSM 644 / NCIMB 8303)	Prephenate dehydrogenase (EC 1.3.1.12)
Desulfovibrio vulgaris Hildenborough JW710	DVU0465	diverged	trp	trpE	auxotroph		DvH	209401	Q72EV3	Q72EV3_DESVH	Desulfovibrio vulgaris (strain Hildenborough / ATCC 29579 / DSM 644 / NCIMB 8303)	Anthranilate synthase, component I
Desulfovibrio vulgaris Hildenborough JW710	DVU0466	diverged	trp	trpD_1	auxotroph		DvH	209402	Q72EV2	Q72EV2_DESVH	Desulfovibrio vulgaris (strain Hildenborough / ATCC 29579 / DSM 644 / NCIMB 8303)	Anthranilate synthase, glutamine amidotransferase component (EC 4.1.3.27)
Desulfovibrio vulgaris Hildenborough JW710	DVU0662	diverged	cys	cysE	essential		DvH	206085	Q72EB6	Q72EB6_DESVH	Desulfovibrio vulgaris (strain Hildenborough / ATCC 29579 / DSM 644 / NCIMB 8303)	Serine O-acetyltransferase (EC 2.3.1.30)
Desulfovibrio vulgaris Hildenborough JW710	DVU0892	diverged	chorismate	aroL	auxotroph		DvH	206320	Q72DN7	AROK_DESVH	Desulfovibrio vulgaris (strain Hildenborough / ATCC 29579 / DSM 644 / NCIMB 8303)	Shikimate kinase (SK) (EC 2.7.1.71)
Desulfovibrio vulgaris Hildenborough JW710	DVU1186	novel	his	hisI	auxotroph	There is genetic evidence that this is phosphoribosyl-ATP pyrophosphatase, see PMID:29324779	DvH	206625	Q72CU7	Q72CU7_DESVH	Desulfovibrio vulgaris (strain Hildenborough / ATCC 29579 / DSM 644 / NCIMB 8303)	MazG family protein
Desulfovibrio vulgaris Hildenborough JW710	DVU1585	diverged	met	metH	auxotroph	Annotated as a member of the MetH family.	DvH	207036	Q72BP9	Q72BP9_DESVH	Desulfovibrio vulgaris (strain Hildenborough / ATCC 29579 / DSM 644 / NCIMB 8303)	Vitamin B12-dependent methionine synthase family protein (EC 2.1.1.13)
Desulfovibrio vulgaris Hildenborough JW710	DVU2982	diverged	leu	leuC	auxotroph		DvH	208495	Q726X4	LEUC_DESVH	Desulfovibrio vulgaris (strain Hildenborough / ATCC 29579 / DSM 644 / NCIMB 8303)	3-isopropylmalate dehydratase large subunit (EC 4.2.1.33) (Alpha-IPM isomerase) (IPMI) (Isopropylmalate isomerase)
Desulfovibrio vulgaris Hildenborough JW710	DVU2982	diverged	ile	leuC	auxotroph		DvH	208495	Q726X4	LEUC_DESVH	Desulfovibrio vulgaris (strain Hildenborough / ATCC 29579 / DSM 644 / NCIMB 8303)	3-isopropylmalate dehydratase large subunit (EC 4.2.1.33) (Alpha-IPM isomerase) (IPMI) (Isopropylmalate isomerase)
Desulfovibrio vulgaris Hildenborough JW710	DVU2983	diverged	leu	leuD	auxotroph		DvH	208496	Q726X3	LEUD_DESVH	Desulfovibrio vulgaris (strain Hildenborough / ATCC 29579 / DSM 644 / NCIMB 8303)	3-isopropylmalate dehydratase small subunit (EC 4.2.1.33) (Alpha-IPM isomerase) (IPMI) (Isopropylmalate isomerase)
Desulfovibrio vulgaris Hildenborough JW710	DVU3367	diverged	asn	aspS2	essential		DvH	208894	Q725Q7	SYDND_DESVH	Desulfovibrio vulgaris (strain Hildenborough / ATCC 29579 / DSM 644 / NCIMB 8303)	Aspartate--tRNA(Asp/Asn) ligase (EC 6.1.1.23) (Aspartyl-tRNA synthetase) (AspRS) (Non-discriminating aspartyl-tRNA synthetase) (ND-AspRS)
Dyella japonica UNC79MFTsu3.2	N515DRAFT_0575	diverged	thr	thrC	auxotroph		Dyella79	N515DRAFT_0575	A0A1I2JHD2	A0A1I2JHD2_9GAMM	Dyella marensis	Threonine synthase
Dyella japonica UNC79MFTsu3.2	N515DRAFT_3766	diverged	arg	argG	auxotroph		Dyella79	N515DRAFT_3766	A0A1I2DIG3	A0A1I2DIG3_9GAMM	Dyella marensis	Argininosuccinate synthase (EC 6.3.4.5) (Citrulline--aspartate ligase)
Dyella japonica UNC79MFTsu3.2	N515DRAFT_3767	diverged	arg	argE	auxotroph		Dyella79	N515DRAFT_3767	A0A1I2DJB5	A0A1I2DJB5_9GAMM	Dyella marensis	Acetylornithine deacetylase
Dyella japonica UNC79MFTsu3.2	N515DRAFT_3768	diverged	arg	argA	auxotroph	This protein is a fusion of N-acetylglutamate kinase (which is how it is annotated) and a N-acetyltransferase domain (argA)	Dyella79	N515DRAFT_3768	A0A1I2DIM7	A0A1I2DIM7_9GAMM	Dyella marensis	Acetylglutamate kinase (EC 2.7.2.8)
Herbaspirillum seropedicae SmR1	HSERO_RS16440	diverged	met	metZ	auxotroph	This is quite diverged from any characterized protein and is required for amino acid biosynthesis. This organism seems to have succinylated intermediates for homocysteine biosynthesis (HSERO_RS00455 is quite similar to METXS_BURTA and is cofit with this gene). Alternatively, this gene could be a methinine gamma-lyase, but that is not consistent with its phenotypes.	HerbieS	HSERO_RS16440	D8J1Y3	D8J1Y3_HERSS	Herbaspirillum seropedicae (strain SmR1)	O-acetylhomoserine sulfhydrylase protein (EC 2.3.1.31)
Herbaspirillum seropedicae SmR1	HSERO_RS18425	ambiguous	tyr	arodehyd	auxotroph	The fitness data confirms that this dehydrogenase is involved in aromatic amino acid biosynthesis, but it remains uncertain whether it acts on prephenate, arogenate, or both	HerbieS	HSERO_RS18425	D8IR44	D8IR44_HERSS	Herbaspirillum seropedicae (strain SmR1)	Prephenate dehydrogenase protein
Herbaspirillum seropedicae SmR1	HSERO_RS18425	ambiguous	tyr	predehyd	auxotroph	The fitness data confirms that this dehydrogenase is involved in aromatic amino acid biosynthesis, but it remains uncertain whether it acts on prephenate, arogenate, or both	HerbieS	HSERO_RS18425	D8IR44	D8IR44_HERSS	Herbaspirillum seropedicae (strain SmR1)	Prephenate dehydrogenase protein
Sphingomonas koreensis DSMZ 15582	Ga0059261_0237	diverged	trp	PRAI	auxotroph		Korea	Ga0059261_0237	A0A1L6JC25	A0A1L6JC25_9SPHN	Sphingomonas koreensis	N-(5'-phosphoribosyl)anthranilate isomerase (PRAI) (EC 5.3.1.24)
Sphingomonas koreensis DSMZ 15582	Ga0059261_2298	ambiguous	tyr	predehyd	auxotroph	The fitness data confirms that this dehydrogenase is involved in aromatic amino acid biosynthesis, but it remains uncertain whether it acts on prephenate, arogenate, or both	Korea	Ga0059261_2298	A0A1L6J750	A0A1L6J750_9SPHN	Sphingomonas koreensis	Prephenate dehydrogenase
Sphingomonas koreensis DSMZ 15582	Ga0059261_2298	ambiguous	tyr	arodehyd	auxotroph	The fitness data confirms that this dehydrogenase is involved in aromatic amino acid biosynthesis, but it remains uncertain whether it acts on prephenate, arogenate, or both	Korea	Ga0059261_2298	A0A1L6J750	A0A1L6J750_9SPHN	Sphingomonas koreensis	Prephenate dehydrogenase
Sphingomonas koreensis DSMZ 15582	Ga0059261_2711	diverged	thr	hom	auxotroph		Korea	Ga0059261_2711	A0A1L6J6Q3	A0A1L6J6Q3_9SPHN	Sphingomonas koreensis	Homoserine dehydrogenase (EC 1.1.1.3)
Sphingomonas koreensis DSMZ 15582	Ga0059261_2711	diverged	met	hom	auxotroph		Korea	Ga0059261_2711	A0A1L6J6Q3	A0A1L6J6Q3_9SPHN	Sphingomonas koreensis	Homoserine dehydrogenase (EC 1.1.1.3)
Marinobacter adhaerens HP15	HP15_3291	diverged	trp	IGPS	auxotroph		Marino	GFF3349	E4PQZ8	E4PQZ8_MARAH	Marinobacter adhaerens (strain DSM 23420 / HP15)	Indole-3-glycerol phosphate synthase (IGPS) (EC 4.1.1.48)
Desulfovibrio vulgaris Miyazaki F	DvMF_0476	diverged	met	metH	auxotroph?	This gene is important for fitness in many defined media conditions, but not always. It may be partly redundant with a B12-independent methionine synthase (DvMF_2035). This gene is strongly cofit with the RamA-like protein DvMF_1398 (which is probably involved in the reactivation of vitamin B12).	Miya	8499710	B8DKK4	B8DKK4_DESVM	Desulfovibrio vulgaris (strain Miyazaki F / DSM 19637)	Homocysteine S-methyltransferase
Desulfovibrio vulgaris Miyazaki F	DvMF_1412	diverged	thr	hom	auxotroph		Miya	8500664	B8DRS3	B8DRS3_DESVM	Desulfovibrio vulgaris (strain Miyazaki F / DSM 19637)	Homoserine dehydrogenase (EC 1.1.1.3)
Desulfovibrio vulgaris Miyazaki F	DvMF_1412	diverged	met	hom	auxotroph		Miya	8500664	B8DRS3	B8DRS3_DESVM	Desulfovibrio vulgaris (strain Miyazaki F / DSM 19637)	Homoserine dehydrogenase (EC 1.1.1.3)
Desulfovibrio vulgaris Miyazaki F	DvMF_1743	diverged	trp	IGPS	auxotroph		Miya	8501006	B8DM44	B8DM44_DESVM	Desulfovibrio vulgaris (strain Miyazaki F / DSM 19637)	Indole-3-glycerol phosphate synthase (EC 4.1.1.48)
Desulfovibrio vulgaris Miyazaki F	DvMF_1745	diverged	trp	trpD_1	auxotroph		Miya	8501008	B8DM46	B8DM46_DESVM	Desulfovibrio vulgaris (strain Miyazaki F / DSM 19637)	Glutamine amidotransferase of anthranilate synthase
Desulfovibrio vulgaris Miyazaki F	DvMF_1746	diverged	trp	trpE	auxotroph		Miya	8501009	B8DM47	B8DM47_DESVM	Desulfovibrio vulgaris (strain Miyazaki F / DSM 19637)	Anthranilate synthase (EC 4.1.3.27)
Desulfovibrio vulgaris Miyazaki F	DvMF_2038	diverged	asn	aspS2	essential		Miya	8501305	B8DMM5	B8DMM5_DESVM	Desulfovibrio vulgaris (strain Miyazaki F / DSM 19637)	Aspartate--tRNA(Asp/Asn) ligase (EC 6.1.1.23) (Aspartyl-tRNA synthetase) (AspRS) (Non-discriminating aspartyl-tRNA synthetase) (ND-AspRS)
Desulfovibrio vulgaris Miyazaki F	DvMF_2657	diverged	cys	cysE	essential		Miya	8501943	B8DIT5	B8DIT5_DESVM	Desulfovibrio vulgaris (strain Miyazaki F / DSM 19637)	Serine O-acetyltransferase (EC 2.3.1.30)
Pedobacter sp. GW460-11-11-14-LB5	CA265_RS09010	diverged	ser	serA	auxotroph		Pedo557	CA265_RS09010	A0A1X9ZCD3	A0A1X9ZCD3_9SPHI	Sphingobacteriaceae bacterium GW460-11-11-14-LB5	3-phosphoglycerate dehydrogenase
Pedobacter sp. GW460-11-11-14-LB5	CA265_RS15670	diverged	lys	dapB	essential		Pedo557	CA265_RS15670	A0A1X9Z7Q6	A0A1X9Z7Q6_9SPHI	Sphingobacteriaceae bacterium GW460-11-11-14-LB5	4-hydroxy-tetrahydrodipicolinate reductase (HTPA reductase) (EC 1.17.1.8)
Pedobacter sp. GW460-11-11-14-LB5	CA265_RS15855	diverged	leu	leuA	auxotroph		Pedo557	CA265_RS15855	A0A1X9Z750	A0A1X9Z750_9SPHI	Sphingobacteriaceae bacterium GW460-11-11-14-LB5	2-isopropylmalate synthase
Pedobacter sp. GW460-11-11-14-LB5	CA265_RS18500	novel	arg	argE'B	auxotroph	N-succinylcitrulline desuccinylase	Pedo557	CA265_RS18500	A0A1X9Z8E1	A0A1X9Z8E1_9SPHI	Sphingobacteriaceae bacterium GW460-11-11-14-LB5	Acetylornithine deacetylase
Pedobacter sp. GW460-11-11-14-LB5	CA265_RS22635	diverged	ser	serB	auxotroph		Pedo557	CA265_RS22635	A0A1X9ZBA8	A0A1X9ZBA8_9SPHI	Sphingobacteriaceae bacterium GW460-11-11-14-LB5	Phosphoserine phosphatase
Pedobacter sp. GW460-11-11-14-LB5	CA265_RS22890	diverged	trp	trpE	auxotroph		Pedo557	CA265_RS22890	A0A1X9ZB07	A0A1X9ZB07_9SPHI	Sphingobacteriaceae bacterium GW460-11-11-14-LB5	Anthranilate synthase component I
Pedobacter sp. GW460-11-11-14-LB5	CA265_RS22895	diverged	trp	trpD_1	auxotroph		Pedo557	CA265_RS22895	A0A1X9ZDE4	A0A1X9ZDE4_9SPHI	Sphingobacteriaceae bacterium GW460-11-11-14-LB5	Aminodeoxychorismate/anthranilate synthase component II
Phaeobacter inhibens BS107	PGA1_c14090	diverged	chorismate	aroL	essential		Phaeo	GFF1392	I7EWF3	I7EWF3_PHAIB	Phaeobacter inhibens (strain ATCC 700781 / DSM 17395 / CIP 105210 / JCM 21319 / NBRC 16654 / NCIMB 13546 / BS107)	Shikimate kinase (SK) (EC 2.7.1.71)
Phaeobacter inhibens BS107	PGA1_c24530	diverged	asn	aspS2	essential		Phaeo	GFF2422	I7EPB8	I7EPB8_PHAIB	Phaeobacter inhibens (strain ATCC 700781 / DSM 17395 / CIP 105210 / JCM 21319 / NBRC 16654 / NCIMB 13546 / BS107)	Aspartate--tRNA(Asp/Asn) ligase (EC 6.1.1.23) (Aspartyl-tRNA synthetase) (AspRS) (Non-discriminating aspartyl-tRNA synthetase) (ND-AspRS)
Pseudomonas fluorescens FW300-N1B4	Pf1N1B4_2549	diverged	trp	IGPS	auxotroph		pseudo1_N1B4	Pf1N1B4_2549	A0A166NT80	A0A166NT80_PSEFL	Pseudomonas fluorescens	Indole-3-glycerol phosphate synthase (IGPS) (EC 4.1.1.48)
Sinorhizobium meliloti 1021	SMc00695	diverged	chorismate	aroL	essential		Smeli	SMc00695	Q92ME6	AROK_RHIME	Rhizobium meliloti (strain 1021) (Ensifer meliloti) (Sinorhizobium meliloti)	Shikimate kinase (SK) (EC 2.7.1.71)
Sinorhizobium meliloti 1021	SMc02767	diverged	trp	PRAI	auxotroph		Smeli	SMc02767	Q92TD0	TRPF_RHIME	Rhizobium meliloti (strain 1021) (Ensifer meliloti) (Sinorhizobium meliloti)	N-(5'-phosphoribosyl)anthranilate isomerase (PRAI) (EC 5.3.1.24)
Synechococcus elongatus PCC 7942	Synpcc7942_1313	diverged	asn	aspS2	essential		SynE	Synpcc7942_1313	Q31NM6	SYDND_SYNE7	Synechococcus elongatus (strain PCC 7942) (Anacystis nidulans R2)	Aspartate--tRNA(Asp/Asn) ligase (EC 6.1.1.23) (Aspartyl-tRNA synthetase) (AspRS) (Non-discriminating aspartyl-tRNA synthetase) (ND-AspRS)

### Sheet: Table S3
Genomes of 150 diverse bacteria and archaea that grow in minimal media and the number of gaps
Taxonomic classifications are from GTDB. As defined in GTDB, the phylum Proteobacteria includes only the α,β,γ-Proteobacteria.
The low-confidence steps on the best path were subdivided into those that remained when analyzing the 6-frame translation ("confirmed") and those that did not ("questionable")
NCBI_assembly	genomeName	nProteins	domain	phylum	family	genus	n_medium_confidence	n_low_confidence_6_frame	n_low_confidence_questionable
GCF_000223395.1	Pyrolobus fumarii 1A	1906	Archaea	Crenarchaeota	Pyrodictiaceae	Pyrolobus	25	14	0
GCF_000191585.1	Methanobacterium lacus AL-21	2451	Archaea	Euryarchaeota	Methanobacteriaceae	Methanobacterium_B	9	3	0
GCF_000016125.1	Methanococcus maripaludis C5	1819	Archaea	Euryarchaeota	Methanococcaceae	Methanococcus	3	4	0
GCF_000017185.1	Methanococcus aeolicus Nankai-3	1489	Archaea	Euryarchaeota	Methanococcaceae	Methanothermococcus_A	4	4	0
GCF_000008645.1	Methanothermobacter thermautotrophicus Delta H	1756	Archaea	Euryarchaeota	Methanothermobacteriaceae	Methanothermobacter	6	5	2
GCF_000194625.1	Archaeoglobus veneficus SNP6	2055	Archaea	Halobacterota	Archaeoglobaceae	Archaeoglobus_C	4	4	0
GCF_000025505.1	Ferroglobus placidus DSM 10642	2467	Archaea	Halobacterota	Archaeoglobaceae	Ferroglobus	5	4	0
GCF_000007345.1	Methanosarcina acetivorans C2A	4492	Archaea	Halobacterota	Methanosarcinaceae	Methanosarcina	9	4	1
GCF_000195895.1	Methanosarcina barkeri Fusaro	3748	Archaea	Halobacterota	Methanosarcinaceae	Methanosarcina	11	4	0
GCF_000007065.1	Methanosarcina mazei Go1	3317	Archaea	Halobacterota	Methanosarcinaceae	Methanosarcina	9	4	0
GCF_000023265.1	Acidimicrobium ferrooxidans DSM 10331	2005	Bacteria	Actinobacteriota	Acidimicrobiaceae	Acidimicrobium	12	3	0
GCF_000058485.1	Frankia alni ACN14A	5806	Bacteria	Actinobacteriota	Frankiaceae	Frankia	4	0	0
GCF_001484605.1	Pseudarthrobacter sulfonivorans Ar51	4383	Bacteria	Actinobacteriota	Micrococcaceae	Pseudarthrobacter_A	2	0	0
GCF_000527155.1	Haloglycomyces albus DSM 45210	3070	Bacteria	Actinobacteriota	Micromonosporaceae	Haloglycomyces	6	1	2
GCF_000015305.1	Mycolicibacterium vanbaalenii PYR-1	5924	Bacteria	Actinobacteriota	Mycobacteriaceae	Mycolicibacterium	1	0	0
GCF_000969705.1	Nitriliruptor alkaliphilus DSM 45188	5060	Bacteria	Actinobacteriota	Nitriliruptoraceae	Nitriliruptor	4	1	0
GCF_900188115.1	Haloechinothrix alba DSM 45207	4212	Bacteria	Actinobacteriota	Pseudonocardiaceae	Haloechinothrix	3	0	0
GCF_000244975.1	Saccharomonospora cyanea NA-134	4956	Bacteria	Actinobacteriota	Pseudonocardiaceae	Saccharomonospora	1	0	0
GCF_000341125.1	Nocardiopsis lucentensis DSM 44048	5050	Bacteria	Actinobacteriota	Streptosporangiaceae	Nocardiopsis	5	0	7
GCF_000024385.1	Thermomonospora curvata DSM 43183	4778	Bacteria	Actinobacteriota	Streptosporangiaceae	Thermomonospora	4	1	0
GCF_000025605.1	Thermocrinis albus DSM 14484	1579	Bacteria	Aquificota	Aquificaceae	Thermocrinis	5	5	0
GCF_900188395.1	Desulfurobacterium atlanticum DSM 15668	1727	Bacteria	Aquificota	Desulfurobacteriaceae	Desulfurobacterium_A	5	2	0
GCF_000185805.1	Thermovibrio ammonificans HB-1	1800	Bacteria	Aquificota	Desulfurobacteriaceae	Thermovibrio	4	4	0
GCF_000021565.1	Persephonella marina EX-H1	2032	Bacteria	Aquificota	Hydrogenothermaceae	Persephonella	4	5	0
GCF_000021545.1	Sulfurihydrogenibium azorense Az-Fu1	1657	Bacteria	Aquificota	Hydrogenothermaceae	Sulfurihydrogenibium	6	6	0
GCF_000619805.1	Sulfurihydrogenibium subterraneum DSM 15120	1639	Bacteria	Aquificota	Hydrogenothermaceae	Sulfurihydrogenibium	5	6	0
GCF_000020505.1	Chlorobaculum parvum NCIB 8327	2047	Bacteria	Bacteroidota	Chlorobiaceae	Chlorobaculum	4	4	1
GCF_000006985.1	Chlorobaculum tepidum TLS	2245	Bacteria	Bacteroidota	Chlorobiaceae	Chlorobaculum	5	2	0
GCF_000020465.1	Chlorobium limicola DSM 245	2422	Bacteria	Bacteroidota	Chlorobiaceae	Chlorobium	6	2	0
GCF_000020545.1	Chlorobium phaeobacteroides BS1	2417	Bacteria	Bacteroidota	Chlorobiaceae	Chlorobium_A	7	1	1
GCF_000020625.1	Prosthecochloris aestuarii DSM 271	2318	Bacteria	Bacteroidota	Chlorobiaceae	Prosthecochloris	10	3	0
GCF_000092245.1	Arcobacter nitrofigilis DSM 7299	3085	Bacteria	Campylobacterota	Arcobacteraceae	Arcobacter	10	1	0
GCF_000170735.1	Caminibacter mediatlanticus TB-2	1688	Bacteria	Campylobacterota	Nautiliaceae	Caminibacter	14	1	0
GCF_900176045.1	Nitratiruptor tergarcus DSM 16512	1925	Bacteria	Campylobacterota	Nitratiruptoraceae	Nitratiruptor	9	1	0
GCF_000183725.1	Sulfuricurvum kujiense DSM 16994	2768	Bacteria	Campylobacterota	Sulfurimonadaceae	Sulfuricurvum	9	1	0
GCF_000012965.1	Sulfurimonas denitrificans DSM 1251	2119	Bacteria	Campylobacterota	Sulfurimonadaceae	Sulfurimonas	11	1	0
GCF_000186245.1	Nitratifractor salsuginis DSM 16511	2075	Bacteria	Campylobacterota	Sulfurovaceae	Nitratifractor	8	1	0
GCF_000011905.1	Dehalococcoides mccartyi 195	1418	Bacteria	Chloroflexota	Dehalococcoidaceae	Dehalococcoides	6	5	0
GCF_000017845.1	Crocosphaera subtropica ATCC 51142	4883	Bacteria	Cyanobacteria	Microcystaceae	Crocosphaera	5	1	0
GCF_000020025.1	Nostoc punctiforme ATCC 29133; PCC 73102	6904	Bacteria	Cyanobacteria	Nostocaceae	Nostoc	8	0	0
GCF_000204075.1	Trichormus variabilis ATCC 29413	5604	Bacteria	Cyanobacteria	Nostocaceae	Trichormus	4	4	0
GCF_000014265.1	Trichodesmium erythraeum IMS101	4481	Bacteria	Cyanobacteria	Phormidiaceae	Trichodesmium	8	3	0
GCF_000183405.1	Calditerrivibrio nitroreducens DSM 19672	2088	Bacteria	Deferribacterota	Calditerrivibrionaceae	Calditerrivibrio	7	3	1
GCF_000025725.1	Denitrovibrio acetiphilus DSM 12809	2905	Bacteria	Deferribacterota	Denitrovibrionaceae	Denitrovibrio	7	3	0
GCF_000143965.1	Desulfarculus baarsii DSM 2075	3236	Bacteria	Desulfobacterota	Desulfarculaceae	Desulfarculus	8	4	0
GCF_000429905.1	Desulfatibacillum aliphaticivorans DSM 15576	5262	Bacteria	Desulfobacterota	Desulfatibacillaceae	Desulfatibacillum	5	3	0
GCF_000422285.1	Desulfatiglans anilini DSM 4660	3942	Bacteria	Desulfobacterota	Desulfatiglandaceae	Desulfatiglans	8	5	0
GCF_000195295.1	Desulfobacca acetoxidans DSM 11109	2882	Bacteria	Desulfobacterota	Desulfobaccaceae	Desulfobacca	5	5	0
GCF_000745975.1	Desulfobacter vibrioformis DSM 8776	3837	Bacteria	Desulfobacterota	Desulfobacteraceae	Desulfobacter	7	2	0
GCF_000429965.1	Desulfobulbus mediterraneus DSM 13871	3896	Bacteria	Desulfobacterota	Desulfobulbaceae	Desulfobulbus_A	8	5	0
GCF_000025945.1	Desulfotalea psychrophila LSv54	3128	Bacteria	Desulfobacterota	Desulfocapsaceae	Desulfotalea	8	5	8
GCF_900176285.1	Desulfacinum hydrothermale DSM 13146	3170	Bacteria	Desulfobacterota	Syntrophobacteraceae	Desulfacinum	7	4	0
GCF_900129305.1	Desulfacinum infernum DSM 9756	3574	Bacteria	Desulfobacterota	Syntrophobacteraceae	Desulfacinum	8	3	0
GCF_900114975.1	Thermodesulforhabdus norvegica DSM 9990	2630	Bacteria	Desulfobacterota	Thermodesulforhabdaceae	Thermodesulforhabdus	8	5	0
GCF_900167125.1	Desulfovibrio gracilis DSM 16080	2845	Bacteria	Desulfobacterota_A	Desulfovibrionaceae	Desulfovibrio_B	1	4	0
GCF_000429985.1	Desulfovibrio bastinii DSM 16055	3417	Bacteria	Desulfobacterota_A	Desulfovibrionaceae	Desulfovibrio_H	3	3	0
GCF_000425265.1	Desulfovibrio zosterae DSM 11974	3561	Bacteria	Desulfobacterota_A	Desulfovibrionaceae	Desulfovibrio_H	2	3	0
GCF_000375485.1	Desulfovibrio oxyclinae DSM 11498	3003	Bacteria	Desulfobacterota_A	Desulfovibrionaceae	Pseudodesulfovibrio	2	6	0
GCF_900111775.1	Desulfuromonas acetexigens	3338	Bacteria	Desulfuromonadota	Desulfuromonadaceae_A	Desulfuromonas_D	5	1	0
GCF_000012925.1	Geobacter metallireducens GS-15	3473	Bacteria	Desulfuromonadota	Geobacteraceae	Geobacter	4	3	0
GCF_000016745.1	Geobacter uraniireducens Rf4	4322	Bacteria	Desulfuromonadota	Geobacteraceae	Geobacter_B	2	3	0
GCF_900107645.1	Desulfuromusa kysingii DSM 7343	3297	Bacteria	Desulfuromonadota	Geopsychrobacteraceae	Desulfuromusa	4	2	0
GCF_900142125.1	Malonomonas rubra DSM 5091	3548	Bacteria	Desulfuromonadota	Geopsychrobacteraceae	Malonomonas	3	2	0
GCF_000020385.1	Geobacter lovleyi SZ	3587	Bacteria	Desulfuromonadota	Pelobacteraceae	Geobacter_C	6	2	0
GCF_000015045.1	Pelobacter propionicus DSM 2379	3682	Bacteria	Desulfuromonadota	Pelobacteraceae	Pelobacter_C	4	2	0
GCF_002019605.1	Bacillus alkalinitrilicus DSM 22532	4900	Bacteria	Firmicutes	Bacillaceae_F	Bacillus_BH	3	0	0
GCF_000016505.1	Clostridium kluyveri DSM 555	3711	Bacteria	Firmicutes_A	Clostridiaceae	Clostridium_B	13	0	0
GCF_000008765.1	Clostridium acetobutylicum ATCC 824	3778	Bacteria	Firmicutes_A	Clostridiaceae	Clostridium_S	9	0	0
GCF_000024605.1	Ammonifex degensii KC4	2116	Bacteria	Firmicutes_B	Ammonificaceae	Ammonifex	5	0	0
GCF_000021925.1	Desulfitobacterium hafniense DCB-2	4786	Bacteria	Firmicutes_B	Desulfitobacteriaceae	Desulfitobacterium	7	2	0
GCF_000215085.1	Desulfotomaculum ruminis DSM 2154	3738	Bacteria	Firmicutes_B	Desulfotomaculaceae	Desulfotomaculum_H	6	0	0
GCF_900115975.1	Desulfallas geothermicus DSM 3669	3508	Bacteria	Firmicutes_B	Desulfotomaculaceae_A	Desulfotomaculum_B	6	2	0
GCF_000019165.1	Heliobacterium modesticaldum Ice1; ATCC 51547	2596	Bacteria	Firmicutes_B	Heliobacteriaceae	Heliobacterium	5	1	1
GCF_000092905.1	Kyrpidia tusciae DSM 2912	3115	Bacteria	Firmicutes_K	Kyrpidiaceae	Kyrpidia	5	1	0
GCF_000284315.1	Leptospirillum ferrooxidans C2-3	2477	Bacteria	Nitrospirota_A	Leptospirillaceae	Leptospirillum	6	3	0
GCF_000021485.1	Acidithiobacillus ferrooxidans ATCC 23270	2882	Bacteria	Proteobacteria	Acidithiobacillaceae	Acidithiobacillus	2	0	0
GCF_000423825.1	Thermithiobacillus tepidarius DSM 3134	2787	Bacteria	Proteobacteria	Acidithiobacillaceae	Thermithiobacillus	0	0	0
GCF_000010725.1	Azospirillum lipoferum B510	6189	Bacteria	Proteobacteria	Azospirillaceae	Azospirillum	0	0	0
GCF_000016185.1	Rhodospirillum centenum SW; ATCC 51521	3816	Bacteria	Proteobacteria	Azospirillaceae	Rhodospirillum_A	0	0	0
GCF_000019845.1	Beijerinckia indica ATCC 9039	3842	Bacteria	Proteobacteria	Beijerinckiaceae	Beijerinckia	0	0	1
GCF_000745425.1	Beijerinckia mobilis UQM 1969	3657	Bacteria	Proteobacteria	Beijerinckiaceae	Beijerinckia	0	0	0
GCF_000022085.1	Methylobacterium nodulans ORS 2060	7784	Bacteria	Proteobacteria	Beijerinckiaceae	Methylobacterium	0	0	1
GCF_000019365.1	Methylobacterium sp. 4-46	6637	Bacteria	Proteobacteria	Beijerinckiaceae	Methylobacterium	0	0	0
GCF_000427445.1	Methylocapsa acidiphila B2	3647	Bacteria	Proteobacteria	Beijerinckiaceae	Methylocapsa	0	0	0
GCF_000746085.1	Methylocapsa aurea KYG T	3549	Bacteria	Proteobacteria	Beijerinckiaceae	Methylocapsa	0	0	0
GCF_000021745.1	Methylocella silvestris BL2	3871	Bacteria	Proteobacteria	Beijerinckiaceae	Methylocella	0	0	0
GCF_002117405.1	Methylocystis bryophila S285	4250	Bacteria	Proteobacteria	Beijerinckiaceae	Methylocystis	1	0	0
GCF_000385335.1	Methyloferula stellata AR4T	3875	Bacteria	Proteobacteria	Beijerinckiaceae	Methyloferula	0	1	0
GCF_000204645.1	Alicycliphilus denitrificans K601	4627	Bacteria	Proteobacteria	Burkholderiaceae	Alicycliphilus	0	0	0
GCF_000430725.1	Azohydromonas australica DSM 1124	7363	Bacteria	Proteobacteria	Burkholderiaceae	Azohydromonas	1	0	0
GCF_000016205.1	Burkholderia vietnamiensis G4	7143	Bacteria	Proteobacteria	Burkholderiaceae	Burkholderia	0	0	0
GCF_000482785.1	Derxia gummosa DSM 723	4260	Bacteria	Proteobacteria	Burkholderiaceae	Derxia	0	0	0
GCF_001189915.1	Herbaspirillum autotrophicum IAM 14942	5270	Bacteria	Proteobacteria	Burkholderiaceae	Herbaspirillum	3	0	0
GCF_001592305.1	Hydrogenophaga taeniospiralis NBRC 102512	4812	Bacteria	Proteobacteria	Burkholderiaceae	Hydrogenophaga	0	0	0
GCF_000092885.1	Paraburkholderia sp. CCGE1002	6827	Bacteria	Proteobacteria	Burkholderiaceae	Paraburkholderia	0	0	1
GCF_000020045.1	Paraburkholderia phymatum STM815	7455	Bacteria	Proteobacteria	Burkholderiaceae	Paraburkholderia_A	0	0	0
GCF_000015505.1	Polaromonas naphthalenivorans CJ2	4833	Bacteria	Proteobacteria	Burkholderiaceae	Polaromonas	0	0	0
GCF_000745855.1	Xenophilus azovorans DSM 13620	6017	Bacteria	Proteobacteria	Burkholderiaceae	Xenophilus	0	0	0
GCF_000023025.1	Teredinibacter turnerae T7901	4145	Bacteria	Proteobacteria	Cellvibrionaceae	Teredinibacter	1	0	0
GCF_000025485.1	Allochromatium vinosum DSM 180	3212	Bacteria	Proteobacteria	Chromatiaceae	Allochromatium	2	1	0
GCF_002000365.1	Thioalkalivibrio denitrificans ALJD	3295	Bacteria	Proteobacteria	Ectothiorhodospiraceae	Thioalkalivibrio_A	1	1	0
GCF_000378965.1	Thioalkalivibrio thiocyanodenitrificans ARhD 1	3412	Bacteria	Proteobacteria	Ectothiorhodospiraceae	Thioalkalivibrio_A	1	1	0
GCF_000025465.1	Klebsiella variicola At-22	5175	Bacteria	Proteobacteria	Enterobacteriaceae	Klebsiella	0	0	0
GCF_002151265.1	Halomonas desiderata SP1	4196	Bacteria	Proteobacteria	Halomonadaceae	Halomonas	0	1	0
GCF_000015585.1	Halorhodospira halophila SL1	2402	Bacteria	Proteobacteria	Halorhodospiraceae	Halorhodospira	0	1	3
GCF_001541235.1	Hyphomicrobium sulfonivorans WDL6	3237	Bacteria	Proteobacteria	Hyphomicrobiaceae	Hyphomicrobium_A	0	2	0
GCF_000008325.1	Methylococcus capsulatus Bath	2926	Bacteria	Proteobacteria	Methylococcaceae	Methylococcus	0	1	0
GCF_000968535.2	Methylomicrobium alcaliphilum 20Z	4001	Bacteria	Proteobacteria	Methylomonadaceae	Methylomicrobium_A	1	0	0
GCF_000214665.1	Methylomonas methanica MC09	4433	Bacteria	Proteobacteria	Methylomonadaceae	Methylomonas	1	1	0
GCF_000372865.1	Methylosarcina fibrata AML-C10	4236	Bacteria	Proteobacteria	Methylomonadaceae	Methylosarcina	2	1	0
GCF_000384075.1	Methylovulum miyakonense HT12	4133	Bacteria	Proteobacteria	Methylomonadaceae	Methylovulum	1	1	0
GCF_000421465.1	Methylohalobius crimeensis 10Ki	3239	Bacteria	Proteobacteria	Methylothermaceae	Methylohalobius	0	2	0
GCF_000013785.1	Pseudomonas stutzeri A1501	4067	Bacteria	Proteobacteria	Pseudomonadaceae	Pseudomonas_A	0	0	0
GCF_900100495.1	Pseudomonas benzenivorans DSM 8628	5055	Bacteria	Proteobacteria	Pseudomonadaceae	Pseudomonas_E	0	0	0
GCF_000185905.1	Mesorhizobium ciceri WSM1271	6264	Bacteria	Proteobacteria	Rhizobiaceae	Mesorhizobium	0	0	0
GCF_000092045.1	Rhizobium etli CFN 42	5958	Bacteria	Proteobacteria	Rhizobiaceae	Rhizobium	0	0	0
GCF_000009265.1	Rhizobium leguminosarum 3841	7132	Bacteria	Proteobacteria	Rhizobiaceae	Rhizobium	0	0	0
GCF_000023185.1	Rhizobium leguminosarum WSM1325	6934	Bacteria	Proteobacteria	Rhizobiaceae	Rhizobium	0	0	0
GCF_000018545.1	Sinorhizobium fredii NGR234	6362	Bacteria	Proteobacteria	Rhizobiaceae	Sinorhizobium	0	0	0
GCF_000017145.1	Sinorhizobium medicae WSM419	6213	Bacteria	Proteobacteria	Rhizobiaceae	Sinorhizobium	0	0	0
GCF_000015985.1	Rhodobacter sphaeroides ATCC 17029	4156	Bacteria	Proteobacteria	Rhodobacteraceae	Rhodobacter_A	1	1	0
GCF_000061505.1	Azoarcus sp. BH72	3919	Bacteria	Proteobacteria	Rhodocyclaceae	Azoarcus_B	0	0	0
GCF_000519045.1	Dechloromonas agitata is5	3385	Bacteria	Proteobacteria	Rhodocyclaceae	Dechloromonas	0	0	0
GCF_000828635.1	Sulfuritalea hydrogenivorans DSM 22779	3528	Bacteria	Proteobacteria	Rhodocyclaceae	Sulfuritalea	1	1	0
GCF_000310185.1	Thauera aminoaromatica S2	3583	Bacteria	Proteobacteria	Rhodocyclaceae	Thauera	0	0	0
GCF_000166055.1	Rhodomicrobium vannielii ATCC 17100	3546	Bacteria	Proteobacteria	Rhodomicrobiaceae	Rhodomicrobium	0	0	0
GCF_000013085.1	Rhodospirillum rubrum ATCC 11170	3837	Bacteria	Proteobacteria	Rhodospirillaceae	Rhodospirillum	1	0	0
GCF_000967895.1	Oleispira antarctica	3841	Bacteria	Proteobacteria	Saccharospirillaceae	Oleispira	2	0	0
GCF_000428045.1	Sedimenticola selenatireducens DSM 17993	4140	Bacteria	Proteobacteria	Sedimenticolaceae	Sedimenticola	0	1	0
GCF_000013325.1	Novosphingobium aromaticivorans DSM 12444	3910	Bacteria	Proteobacteria	Sphingomonadaceae	Novosphingobium	1	0	0
GCF_000016765.1	Sphingomonas wittichii RW1	5333	Bacteria	Proteobacteria	Sphingomonadaceae	Rhizorhabdus	1	0	0
GCF_001579945.1	Steroidobacter denitrificans DSM 18526	3000	Bacteria	Proteobacteria	Steroidobacteraceae	Steroidobacter	6	4	1
GCF_900141795.1	Sulfurivirga caldicuralii DSM 17737	1619	Bacteria	Proteobacteria	Sulfurivirgaceae	Sulfurivirga	0	0	0
GCF_001995255.1	Thioalkalivibrio halophilus HL17	2616	Bacteria	Proteobacteria	Thioalkalivibrionaceae	Thioalkalivibrio	1	2	1
GCF_000227685.2	Thioalkalivibrio paradoxus ARh 1	3375	Bacteria	Proteobacteria	Thioalkalivibrionaceae	Thioalkalivibrio_B	2	2	0
GCF_900102855.1	Thiohalomonas denitrificans HLD2	3183	Bacteria	Proteobacteria	Thiohalomonadaceae	Thiohalomonas	0	1	0
GCF_000384235.1	Hydrogenovibrio halophilus DSM 15072	2146	Bacteria	Proteobacteria	Thiomicrospiraceae	Hydrogenovibrio	0	0	2
GCF_000526715.1	Hydrogenovibrio kuenenii DSM 12350	2207	Bacteria	Proteobacteria	Thiomicrospiraceae	Hydrogenovibrio	1	0	0
GCF_000711315.1	Hydrogenovibrio marinus DSM 11271	2421	Bacteria	Proteobacteria	Thiomicrospiraceae	Hydrogenovibrio	0	0	0
GCF_000381085.1	Thiomicrorhabdus arctica DSM 13458	2233	Bacteria	Proteobacteria	Thiomicrospiraceae	Thiomicrorhabdus	0	0	0
GCF_000483485.1	Thiomicrorhabdus chilensis DSM 12352	2200	Bacteria	Proteobacteria	Thiomicrospiraceae	Thiomicrorhabdus	1	0	0
GCF_000214825.1	Thiomicrospira cyclica ALM1	1660	Bacteria	Proteobacteria	Thiomicrospiraceae	Thiomicrospira	0	0	0
GCF_000934765.1	Thiomicrospira microaerophila ASL8-2	2632	Bacteria	Proteobacteria	Thiomicrospiraceae	Thiomicrospira	0	0	0
GCF_000711195.1	Thiomicrospira pelophila DSM 1534	1967	Bacteria	Proteobacteria	Thiomicrospiraceae	Thiomicrospira	1	0	3
GCF_000621325.1	Thiothrix lacustris DSM 21227	3485	Bacteria	Proteobacteria	Thiotrichaceae	Thiothrix	0	1	1
GCF_000010525.1	Azorhizobium caulinodans ORS 571	4717	Bacteria	Proteobacteria	Xanthobacteraceae	Azorhizobium	0	0	0
GCF_000015165.1	Bradyrhizobium sp. BTAi1	7448	Bacteria	Proteobacteria	Xanthobacteraceae	Bradyrhizobium	0	0	0
GCF_000195775.1	Rhodopseudomonas palustris CGA009	4867	Bacteria	Proteobacteria	Xanthobacteraceae	Rhodopseudomonas	0	0	0
GCF_000017645.1	Xanthobacter autotrophicus Py2	4969	Bacteria	Proteobacteria	Xanthobacteraceae	Xanthobacter	0	0	0
GCF_001431535.1	Stenotrophomonas chelatiphaga DSM 21508	3395	Bacteria	Proteobacteria	Xanthomonadaceae	Stenotrophomonas	5	3	0

### Sheet: Table S4
Comments on a random sample of low-confidence steps from the nitrogen-fixing organisms
(This analysis was done with a preliminary version of Table S3 that included only the nitrogen-fixing organisms.)
NCBI_assembly	organism	pathway	low_confidence_step	candidate_protein	candidate_locus_tag	diverged_candidate?	comment
GCF_000007065.1	Methanosarcina mazei Go1	thr	thrB	WP_011032038.1	MM_RS00425	Yes	This organism probably uses the standard pathway (see candidates for hom and thrC). The candidate for thrB is probably shikimate kinase instead. This organism does contain the potential replacement TIGR02535 (protein id WP_011033364.1). Neither Curated BLAST nor the genome annotation suggested any other candidates.
GCF_000007345.1	Methanosarcina acetivorans C2A	lys	dapF			No	This organism probably uses the LL-diaminopimelate aminotransferase pathway (see protein_id WP_048065191.1). But neither Curated BLAST nor the genome annotation suggested any candidates for the epimerase dapF.
GCF_000007345.1	Methanosarcina acetivorans C2A	met	metE			Yes	The genome annotation suggests that MA_RS00270, MA_RS00275, or MA_RS18535 might be homocysteine methyltransferases. As far as we can determine, these proteins are very distantly related to any characterized proteins. They belong to the MetE family (COG0620) but are much shorter. They might transfer methyl groups from corrinoid proteins to homocysteine.
GCF_000008645.1	Methanothermobacter thermautotrophicus Delta H	his	hisN	WP_048061060.1	MTH_RS07010	No	The candidate is probably IGP dehydratase. Neither Curated BLAST nor the genome annotation suggested any good candidates.
GCF_000008645.1	Methanothermobacter thermautotrophicus Delta H	met	B12_reactivation_domain			No	This organism probably uses a methylcobalamin:homocysteine methyltransferase (see MTH_RS03635), so it should also have B12 reactivation (co(II)balamin reductase), but no candidates were identified by using Curated BLAST or in the annotation.
GCF_000011905.1	Dehalococcoides mccartyi 195	tyr	predehyd	WP_010936238.1	DET_RS02500	Yes	DET_RS02495 (WP_010936237.1) is annotated as a prephenate dehydrogenase family protein but is quite distantly related to any characterized protein (it is 26% identical to the prephenate dehydrogenase portion of E. coli TyrA)
GCF_000011905.1	Dehalococcoides mccartyi 195	met	metH			Yes	Dehalococcoides has an unusual methionine synthesis pathway: the methyl group does not originate from methyltetrahydrofolate (see PMID:24733917). It probably has a novel form of methionine synthase (possibly DET_RS02760, which is related to MetE but is missing the folate-binding domain).
GCF_000016745.1	Geobacter uraniireducens Rf4	ser	serB	WP_011939731.1	GURA_RS14700	Yes	Using Curated BLAST, we identified GURA_RS05100 (WP_011937937.1) as a potential candidate, but it is <30% identical to any characterized protein. GURA_RS14700 is more likely an alkaline phosphatase.
GCF_000017185.1	Methanococcus aeolicus Nankai-3	met	asd_S_ferredoxin			No	This organism probably uses the reductive pathway of homocysteine formation from asparate semialdehyde, as it has the other two components and lacks metXAYZ. We could not identify a convincing candidate for the NIL/ferredoxin component, although MAEO_RS05260 is a possibility.
GCF_000017845.1	Cyanothece sp. ATCC 51142	met	asd_S_perS			No	This organism probably uses the reductive pathway of homocysteine formation from asparate semialdehyde, as it has the other two components and lacks metXAYZ. But we could not identify a candidate for the persulfide forming component (COG2122).
GCF_000019165.1	Heliobacterium modesticaldum Ice1; ATCC 51547	met	B12_reactivation_domain			Yes	This organism probably uses a B12-dependent methionine synthase (HM1_RS11410), so it should have B12 reactivation (co(II)balamin reductase). Just upstream of MetH is a hypothetical protein that belongs to the B-12 activation superfamily (InterProScan associates it with IPR037010 via SSF56507). However this protein does not have BLAST-level similarity to any characterized protein, nor does it hit …
GCF_000020385.1	Geobacter lovleyi SZ	ser	serB	WP_012470155.1	GLOV_RS10410	No	Using Curated BLAST, we identified GLOV_RS15240 (WP_012471115.1) as a potential candidate, but it is annotated as alpha-ribazole phosphatase, which is supported by its proximity to adenosylcobinamide-GDP ribazoletransferase. Another candidate, GLOV_RS10410, is more likely a signalling protein.
GCF_000020465.1	Chlorobium limicola DSM 245	his	hisI	WP_012465486.1	CLIM_RS02615	No	CLIM_RS02615 is probably histidinol dehydrogenase. The best candidate we identified is CLIM_RS11925, which is distantly related to MazG (a nucleotide hydrolase) and to the alternative HisI of Desulfovibrio.
GCF_000020545.1	Chlorobium phaeobacteroides BS1	tyr	predehyd			Yes	CPHAMN1_RS12015 is distantly related (about 30% identity) to prephenate and arogenate dehydrogenases and could plausibly provide this function.
GCF_000020545.1	Chlorobium phaeobacteroides BS1	his	hisI	WP_012475214.1	CPHAMN1_RS09080	No	CPHAMN1_RS09080 is histidinol dehydrogenase. The best candidate we identified is CPHAMN1_RS01245, which is distantly related to the MazG (a nucleotide hydrylase) and to the alternative HisI from Desulfovibrio
GCF_000020625.1	Prosthecochloris aestuarii DSM 271	ser	serA			Yes	The N-terminal half of PAES_RS04810 is similar to the N-terminal half of an alternative phoshpoglycerate dehydrogenase (i.e., BPHYT_RS03150). It is possible that PAES_RS04810 also uses phosphoglycerate as an electron donor but has a different electron acceptor.
GCF_000020625.1	Prosthecochloris aestuarii DSM 271	ser	serC			Yes?	Using Curated BLAST, we identified a frame-shifted candidate at 2293.7 to 2294.9 kb that is similar (40% amino acid identity) to P74281. This could be a frameshift error in the genome sequence.
GCF_000022085.1	Methylobacterium nodulans ORS 2060	his	hisG			Yes	Using Curated BLAST, we identified an candidate at 5019.2 to 5018.2 kb (on the minus strand). It is annotated as a pseudogene, but does not seem to have a frameshift, and so is probably a gene calling error. Even if had been identified as sa protein, this reading frame is distantly related (about 30% amino acid identity) to various hisG and might have been identified as low-confidence candidate. …
GCF_000191585.1	Methanobacterium lacus AL-21	his	hisN	WP_048186294.1	METBO_RS00375	No	We did not identify any good candidates for this activity.
GCF_000204075.1	Trichormus variabilis ATCC 29413	leu	ilvE	WP_011318729.1	AVA_RS09755	No	AVA_RS09755 has a gntR-like DNA-binding domain and probably has a regulatory function. We did not identify any other candidates for this activity.
